# Mfd affects global transcription and the physiology of stressed *Bacillus subtilis* cells

**DOI:** 10.1101/2020.11.27.401687

**Authors:** Holly Anne Martin, Anitha Sundararajan, Tatiana Ermi, Robert Heron, Jason Gonzales, Kaiden Lee, Diana Anguiano-Mendez, Faye Schilkey, Mario Pedraza-Reyes, Eduardo A. Robleto

**Author notes:** Correspondence: Eduardo A. Robleto.

## Abstract

For several decades, Mfd has been studied as the bacterial transcription-coupled repair factor. However, recent observations indicate that this factor influences cell functions beyond DNA repair. Our lab recently described a role for Mfd in disulfide stress that was independent of its function in nucleotide excision repair and base excision repair. Because reports showed that Mfd influenced transcription of single genes, we investigated the global differences in transcription in wild-type and *mfd* mutant growth-limited cells in the presence and absence of diamide. Surprisingly, we found 1,997 genes differentially expressed in Mfd^-^ cells in the absence of diamide. Using gene knockouts, we investigated the effect of genetic interactions between Mfd and the genes in its regulon on the response to disulfide stress. Interestingly, we found that Mfd interactions were complex and identified additive, epistatic, and suppressor effects in the response to disulfide stress. Pathway enrichment analysis of our RNASeq assay indicated that major biological functions, including translation, endospore formation, pyrimidine metabolism, and motility, were affected by the loss of Mfd. Further, our RNASeq findings correlated with phenotypic changes in growth in minimal media, motility, and sensitivity to antibiotics that target the cell envelope, transcription, and DNA replication. Our results suggest that Mfd has profound effects on the modulation of the transcriptome and on bacterial physiology, particularly in cells experiencing nutritional and oxidative stress.
