## Supplementaty materials for "Mfd affects global transcription and the physiology of stressed *Bacillus subtilis* cells": Copy of Table_S2_downregulated_absence_Mfd_ClueGOv1.xls

### Sheet: ClueGO Results
GOID	GOTerm	Ontology Source	Term PValue	Term PValue Corrected with Bonferroni	Group PValue	Group PValue Corrected with Bonferroni	GOLevels	GOGroups	% Associated Genes	Nr. Genes	Associated Genes Found
GO:0006457	protein folding	GO_BiologicalProcess_10.03.2015_14h27	1.12067e-05	0.00293616	1.12067e-05	3.36202e-05	[5, 6]	Group0	81.8182	9	[clpX, dnaJ, dnaK, groEL, groES, htpG, ppiB, prsA, tig]
GO:0019538	protein metabolic process	GO_BiologicalProcess_10.03.2015_14h27	5.56216e-06	0.00145729	5.56216e-06	1.66865e-05	[3, 4]	Group1	28.6624	90	[ampS, argS, aspS, cinA, clpQ, clpX, comC, comP, ctpA, ctpB, cysS, dacA, dacF, desK, dnaJ, dnaK, efp, epsB, frr, fusA, glpG, gltX, glyQ, glyS, gpr, groEL, groES, hisS, htpG, leuS, lipA, lonA, lonB, lspA, lytE, lytH, mlpA, mpr, natK, pbpG, pheT, ppiB, prkC, prsA, prsW, rimI, rplA, rplB, rplC, rplD, rplE, rplF, rplJ, rplL, rplP, rplR, rplV, rplW, rplX, rpmC, rpsB, rpsC, rpsE, rpsG, rpsH, rpsL, rpsQ…
GO:0044267	cellular protein metabolic process	GO_BiologicalProcess_10.03.2015_14h27	3.07748e-05	0.008063	5.56216e-06	1.66865e-05	[4, 5]	Group1	30.0469	64	[argS, aspS, cinA, clpQ, clpX, comP, cysS, desK, dnaJ, dnaK, efp, epsB, frr, fusA, gltX, glyQ, glyS, groEL, groES, hisS, htpG, leuS, lipA, lonA, natK, pheT, ppiB, prkC, prsA, rimI, rplA, rplB, rplC, rplD, rplE, rplF, rplJ, rplL, rplP, rplR, rplV, rplW, rplX, rpmC, rpsB, rpsC, rpsE, rpsG, rpsH, rpsL, rpsQ, rpsS, serS, thrS, tig, trpS, tsf, tufA, tyrS, valS, yacD, ydfH, ykoH, ywhH]
GO:0006412	translation	GO_BiologicalProcess_10.03.2015_14h27	2.57127e-07	6.73673e-05	5.56216e-06	1.66865e-05	[5, 6]	Group1	40	42	[argS, aspS, cysS, efp, frr, fusA, gltX, glyQ, glyS, hisS, leuS, pheT, rplA, rplB, rplC, rplD, rplE, rplF, rplJ, rplL, rplP, rplR, rplV, rplW, rplX, rpmC, rpsB, rpsC, rpsE, rpsG, rpsH, rpsL, rpsQ, rpsS, serS, thrS, trpS, tsf, tufA, tyrS, valS, ywhH]
GO:0043038	amino acid activation	GO_BiologicalProcess_10.03.2015_14h27	1.94184e-05	0.00508763	5.56216e-06	1.66865e-05	[4, 5, 7, 8]	Group1	58.3333	14	[argS, aspS, cysS, gltX, glyQ, glyS, hisS, leuS, pheT, serS, thrS, trpS, tyrS, valS]
GO:0043039	tRNA aminoacylation	GO_BiologicalProcess_10.03.2015_14h27	1.94184e-05	0.00508763	5.56216e-06	1.66865e-05	[5, 6, 7, 8, 9]	Group1	58.3333	14	[argS, aspS, cysS, gltX, glyQ, glyS, hisS, leuS, pheT, serS, thrS, trpS, tyrS, valS]
GO:0006418	tRNA aminoacylation for protein translation	GO_BiologicalProcess_10.03.2015_14h27	1.94184e-05	0.00508763	5.56216e-06	1.66865e-05	[6, 7, 8, 9, 10]	Group1	58.3333	14	[argS, aspS, cysS, gltX, glyQ, glyS, hisS, leuS, pheT, serS, thrS, trpS, tyrS, valS]
GO:0009653	anatomical structure morphogenesis	GO_BiologicalProcess_10.03.2015_14h27	1.59415e-13	4.17668e-11	1.63254e-13	4.89762e-13	[2, 3]	Group2	35.906	107	[asnO, bofC, comC, comP, comX, cotB, cotC, cotE, cotG, cotH, cotI, cotM, cotP, cotS, cotSA, cotT, cotV, cotW, cotX, cotY, cotZ, csgA, ctpB, cwlJ, dacA, dacF, ecsA, ecsB, eno, gdh, gerPB, gerPC, gerPD, gerPE, gerPF, glcU, hepS, hepT, ligD, lytH, mbl, mmgA, mmgB, mmgC, mmgD, mraY, mreBH, murC, murE, nadE, nucB, pbpG, pbpX, pdaA, safA, sigG, sleB, splB, spo0B, spoIIIAG, spoIIID, spoIIP, spoIIQ, spoI…
GO:0043934	sporulation	GO_BiologicalProcess_10.03.2015_14h27	2.23041e-14	5.84367e-12	1.63254e-13	4.89762e-13	[3]	Group2	37.8788	100	[asnO, bofC, clsB, comC, comP, comX, cotB, cotC, cotE, cotG, cotH, cotI, cotM, cotP, cotS, cotSA, cotT, cotV, cotW, cotX, cotY, cotZ, csgA, ctpB, cwlJ, ecsA, ecsB, eno, gdh, gerPB, gerPC, gerPD, gerPE, gerPF, glcU, hepS, hepT, ligD, lytH, mmgA, mmgB, mmgC, mmgD, nadE, nucB, pbpX, pdaA, safA, sigG, sleB, splB, spo0B, spoIIIAG, spoIIID, spoIIP, spoIIQ, spoIIR, spoIVB, spoVAA, spoVAB, spoVAC, spoVAD…
GO:0048646	anatomical structure formation involved in morphogenesis	GO_BiologicalProcess_10.03.2015_14h27	2.08214e-14	5.45522e-12	1.63254e-13	4.89762e-13	[2, 3, 4]	Group2	38.0769	99	[asnO, bofC, comC, comP, comX, cotB, cotC, cotE, cotG, cotH, cotI, cotM, cotP, cotS, cotSA, cotT, cotV, cotW, cotX, cotY, cotZ, csgA, ctpB, cwlJ, ecsA, ecsB, eno, gdh, gerPB, gerPC, gerPD, gerPE, gerPF, glcU, hepS, hepT, ligD, lytH, mmgA, mmgB, mmgC, mmgD, nadE, nucB, pbpX, pdaA, safA, sigG, sleB, splB, spo0B, spoIIIAG, spoIIID, spoIIP, spoIIQ, spoIIR, spoIVB, spoVAA, spoVAB, spoVAC, spoVAD, spoV…
GO:0048869	cellular developmental process	GO_BiologicalProcess_10.03.2015_14h27	1.59415e-13	4.17668e-11	1.63254e-13	4.89762e-13	[3]	Group2	35.906	107	[asnO, bofC, comC, comP, comX, cotB, cotC, cotE, cotG, cotH, cotI, cotM, cotP, cotS, cotSA, cotT, cotV, cotW, cotX, cotY, cotZ, csgA, ctpB, cwlJ, dacA, dacF, ecsA, ecsB, eno, gdh, gerPB, gerPC, gerPD, gerPE, gerPF, glcU, hepS, hepT, ligD, lytH, mbl, mmgA, mmgB, mmgC, mmgD, mraY, mreBH, murC, murE, nadE, nucB, pbpG, pbpX, pdaA, safA, sigG, sleB, splB, spo0B, spoIIIAG, spoIIID, spoIIP, spoIIQ, spoI…
GO:0030154	cell differentiation	GO_BiologicalProcess_10.03.2015_14h27	2.08214e-14	5.45522e-12	1.63254e-13	4.89762e-13	[4]	Group2	38.0769	99	[asnO, bofC, comC, comP, comX, cotB, cotC, cotE, cotG, cotH, cotI, cotM, cotP, cotS, cotSA, cotT, cotV, cotW, cotX, cotY, cotZ, csgA, ctpB, cwlJ, ecsA, ecsB, eno, gdh, gerPB, gerPC, gerPD, gerPE, gerPF, glcU, hepS, hepT, ligD, lytH, mmgA, mmgB, mmgC, mmgD, nadE, nucB, pbpX, pdaA, safA, sigG, sleB, splB, spo0B, spoIIIAG, spoIIID, spoIIP, spoIIQ, spoIIR, spoIVB, spoVAA, spoVAB, spoVAC, spoVAD, spoV…
GO:0030435	sporulation resulting in formation of a cellular spore	GO_BiologicalProcess_10.03.2015_14h27	2.08214e-14	5.45522e-12	1.63254e-13	4.89762e-13	[3, 4, 5]	Group2	38.0769	99	[asnO, bofC, comC, comP, comX, cotB, cotC, cotE, cotG, cotH, cotI, cotM, cotP, cotS, cotSA, cotT, cotV, cotW, cotX, cotY, cotZ, csgA, ctpB, cwlJ, ecsA, ecsB, eno, gdh, gerPB, gerPC, gerPD, gerPE, gerPF, glcU, hepS, hepT, ligD, lytH, mmgA, mmgB, mmgC, mmgD, nadE, nucB, pbpX, pdaA, safA, sigG, sleB, splB, spo0B, spoIIIAG, spoIIID, spoIIP, spoIIQ, spoIIR, spoIVB, spoVAA, spoVAB, spoVAC, spoVAD, spoV…
