## Supplementaty materials for "Mfd affects global transcription and the physiology of stressed *Bacillus subtilis* cells": Copy of Table_S3_upregulated_absence_Mfd_ClueGOv1.xls

### Sheet: ClueGO Results
GOID	GOTerm	Ontology Source	Term PValue	Term PValue Corrected with Bonferroni	Group PValue	Group PValue Corrected with Bonferroni	GOLevels	GOGroups	% Associated Genes	Nr. Genes	Associated Genes Found
GO:0019321	pentose metabolic process	GO_BiologicalProcess_10.03.2015_14h27	4.15624e-05	0.0122609	4.15624e-05	0.000415624	[5, 6]	Group00	80	8	[abfA, araA, araB, araD, rbsD, rbsK, xylA, xylR]
GO:0044271	cellular nitrogen compound biosynthetic process	GO_BiologicalProcess_10.03.2015_14h27	9.17378e-06	0.00270627	9.17378e-06	9.17378e-05	[4]	Group01	25.1356	139	[acoR, acuA, albA, albB, albD, albE, albF, albG, ansR, aseR, asnB, asnH, bscR, carA, carB, citT, comZ, cssR, cysL, czcD, dctR, degR, deoR, dnaC, dnaN, fliI, folB, folK, frlR, fur, glnL, glnR, gmuR, gntR, gsaB, guaB, hemB, hemC, hemD, hemL, holA, holB, hrcA, hxlA, hxlR, iolR, kbl, kdgR, lexA, liaR, licR, licT, lrpC, lytT, malR, mhqR, msmR, nasF, pabA, pabB, pabC, padR, prs, pucL, purB, purC, purD,…
GO:1901566	organonitrogen compound biosynthetic process	GO_BiologicalProcess_10.03.2015_14h27	6.32408e-05	0.018656	6.32408e-05	0.000632408	[4]	Group02	26.6667	88	[albA, albB, albD, albE, albF, albG, argB, argC, argD, argH, argJ, aroK, asnB, asnH, bacA, carA, carB, cysH, cysJ, fliI, folB, folK, glnA, gltA, gsaB, guaB, hemB, hemC, hemD, hemL, hxlA, kbl, leuA, mccA, moaA, mobA, mtnA, mtnB, mtnD, mtnK, mtnW, mtnX, nasF, pabA, pabB, pabC, patB, pbpD, pbpE, pucL, purB, purC, purD, purE, purF, purH, purK, purL, purQ, purS, pyrAA, pyrB, pyrC, pyrD, pyrE, pyrK, qu…
GO:0006793	phosphorus metabolic process	GO_BiologicalProcess_10.03.2015_14h27	3.86632e-05	0.0114057	3.86632e-05	0.000386632	[3]	Group03	26.6476	93	[araA, araB, araD, argB, aroK, bacA, bglP, buk, carA, carB, citS, clsA, cssS, cysC, dctS, degS, dgcK, fliI, fliY, folK, frlD, glxK, gmuA, gmuB, gmuE, gntK, guaB, iolC, iolJ, kdgK, kinB, kinD, liaS, licB, licR, lytS, malP, manP, moaA, mobA, mrpA, mrpD, mtlA, mtlF, mtnK, mtnX, nagP, odhB, prs, psd, pssA, purB, purC, purD, purE, purF, purH, purK, purL, purQ, purS, pyrAA, pyrB, pyrC, pyrD, pyrE, pyrK…
GO:0006796	phosphate-containing compound metabolic process	GO_BiologicalProcess_10.03.2015_14h27	5.32442e-05	0.015707	3.86632e-05	0.000386632	[4]	Group03	26.513	92	[araA, araB, araD, argB, aroK, bacA, bglP, buk, carA, carB, citS, clsA, cssS, cysC, dctS, degS, dgcK, fliI, fliY, folK, frlD, glxK, gmuA, gmuB, gmuE, gntK, guaB, iolC, iolJ, kdgK, kinB, kinD, liaS, licB, licR, lytS, malP, manP, moaA, mobA, mrpA, mrpD, mtlA, mtlF, mtnK, mtnX, nagP, prs, psd, pssA, purB, purC, purD, purE, purF, purH, purK, purL, purQ, purS, pyrAA, pyrB, pyrC, pyrD, pyrE, pyrK, rapD…
GO:0016310	phosphorylation	GO_BiologicalProcess_10.03.2015_14h27	6.48012e-05	0.0191163	3.86632e-05	0.000386632	[5]	Group03	31.0127	49	[araB, argB, aroK, bglP, buk, citS, cssS, cysC, dctS, degS, dgcK, folK, frlD, glxK, gmuA, gmuB, gmuE, gntK, iolC, kdgK, kinB, kinD, liaS, licB, licR, lytS, malP, manP, mrpA, mrpD, mtlA, mtlF, mtnK, nagP, prs, rbsK, rsbT, rsbU, sacP, sacX, thiD, thiM, treP, walK, ybdM, yoaC, ytmP, yvkC, yxjM]
GO:0019748	secondary metabolic process	GO_BiologicalProcess_10.03.2015_14h27	0.000127744	0.0376846	0.000127744	0.00127744	[3]	Group04	72.7273	8	[albA, albB, albC, albD, albE, albF, albG, yshB]
GO:0009404	toxin metabolic process	GO_BiologicalProcess_10.03.2015_14h27	9.92079e-06	0.00292663	0.000127744	0.00127744	[3, 4]	Group04	88.8889	8	[albA, albB, albC, albD, albE, albF, albG, yshB]
GO:0009403	toxin biosynthetic process	GO_BiologicalProcess_10.03.2015_14h27	4.8307e-05	0.0142506	0.000127744	0.00127744	[4, 5]	Group04	87.5	7	[albA, albB, albD, albE, albF, albG, yshB]
GO:0009161	ribonucleoside monophosphate metabolic process	GO_BiologicalProcess_10.03.2015_14h27	2.48778e-05	0.00733895	2.48778e-05	0.000248778	[6, 7, 8]	Group05	44	22	[fliI, guaB, mrpA, mrpD, prs, purB, purC, purD, purE, purF, purH, purK, purL, purQ, purS, pyrAA, pyrB, pyrC, pyrD, pyrE, pyrK, xpt]
GO:0009156	ribonucleoside monophosphate biosynthetic process	GO_BiologicalProcess_10.03.2015_14h27	1.38857e-05	0.00409629	2.48778e-05	0.000248778	[6, 7, 8, 9]	Group05	47.619	20	[fliI, guaB, prs, purB, purC, purD, purE, purF, purH, purK, purL, purQ, purS, pyrAA, pyrB, pyrC, pyrD, pyrE, pyrK, xpt]
GO:0046040	IMP metabolic process	GO_BiologicalProcess_10.03.2015_14h27	5.345e-05	0.0157677	2.48778e-05	0.000248778	[7, 8, 9, 10]	Group05	66.6667	10	[purB, purC, purD, purE, purF, purH, purK, purL, purQ, purS]
GO:0006188	IMP biosynthetic process	GO_BiologicalProcess_10.03.2015_14h27	5.345e-05	0.0157677	2.48778e-05	0.000248778	[8, 9, 10, 11]	Group05	66.6667	10	[purB, purC, purD, purE, purF, purH, purK, purL, purQ, purS]
GO:0008643	carbohydrate transport	GO_BiologicalProcess_10.03.2015_14h27	2.6777e-09	7.8992e-07	9.27914e-10	9.27914e-09	[3, 4, 5]	Group06	53.5714	30	[araN, araP, araQ, bglP, dctB, dctP, ganP, ganQ, gmuA, gmuB, gmuC, gntP, kdgT, licA, licB, licC, licR, malP, manP, msmX, mtlA, mtlF, nagP, rbsA, rbsB, rbsC, sacP, sacX, treP, yojA]
GO:0071702	organic substance transport	GO_BiologicalProcess_10.03.2015_14h27	9.27914e-10	2.73735e-07	9.27914e-10	9.27914e-09	[4]	Group06	35.5769	74	[albC, alsT, araN, araP, araQ, bglP, bmrA, braB, cimH, citM, dctB, dctP, flhA, flhB, flhF, fliH, fliI, fliJ, ganP, ganQ, glpT, gltT, gmuA, gmuB, gmuC, gntP, kdgT, licA, licB, licC, licR, maeN, malP, manP, metN, metP, metQ, motA, msmX, mtlA, mtlF, nagP, oppD, oppF, opuD, pbuO, pyrP, rbsA, rbsB, rbsC, sacP, sacX, secG, tagH, tatAD, tatCD, tcyJ, tcyK, tcyL, tcyM, tcyN, thiT, treP, ybeC, ybgF, ybxG, …
GO:0009401	phosphoenolpyruvate-dependent sugar phosphotransferase system	GO_BiologicalProcess_10.03.2015_14h27	4.8492e-05	0.0143052	9.27914e-10	9.27914e-09	[4, 5, 6]	Group06	50	16	[bglP, gmuA, gmuB, gmuC, licA, licB, licC, licR, malP, manP, mtlA, mtlF, nagP, sacP, sacX, treP]
GO:0034219	carbohydrate transmembrane transport	GO_BiologicalProcess_10.03.2015_14h27	6.01705e-07	0.000177503	9.27914e-10	9.27914e-09	[4, 5, 6]	Group06	64	16	[bglP, gmuB, gmuC, gntP, licB, licC, licR, malP, manP, mtlA, nagP, rbsA, sacP, sacX, treP, yojA]
GO:0006810	transport	GO_BiologicalProcess_10.03.2015_14h27	7.23265e-07	0.000213363	7.23265e-07	7.23265e-06	[3]	Group07	26.177	139	[albC, alsT, amtB, araN, araP, araQ, atpI, bglP, bmrA, braB, cimH, citM, comEC, copA, crcBA, cysP, czcD, dctB, dctP, dinF, dltB, exuM, flhA, flhB, flhF, fliH, fliI, fliJ, frlM, frlN, frlO, ganP, ganQ, glpT, gltT, gmuA, gmuB, gmuC, gntP, gudP, iolF, iolT, kdgT, ktrA, ktrB, licA, licB, licC, licR, maeN, malP, manP, metN, metP, metQ, mgtE, mleN, motA, mrpA, mrpB, mrpD, mrpE, mrpG, msmE, msmX, mtlA, …
GO:0044765	single-organism transport	GO_BiologicalProcess_10.03.2015_14h27	1.14151e-08	3.36745e-06	7.23265e-07	7.23265e-06	[2, 3, 4]	Group07	29.1771	117	[albC, alsT, amtB, araN, araP, araQ, atpI, bglP, bmrA, braB, cimH, citM, copA, crcBA, cysP, czcD, dctB, dctP, dinF, exuM, flhA, flhB, flhF, fliI, ganP, ganQ, glpT, gltT, gmuA, gmuB, gmuC, gntP, gudP, iolF, iolT, kdgT, ktrA, ktrB, licA, licB, licC, licR, maeN, malP, manP, metN, metP, metQ, mgtE, mleN, motA, mrpA, mrpB, mrpD, mrpE, mrpG, msmX, mtlA, mtlF, nagP, nasA, oppD, oppF, opuD, pbuO, pbuX, p…
GO:0008643	carbohydrate transport	GO_BiologicalProcess_10.03.2015_14h27	2.6777e-09	7.8992e-07	7.23265e-07	7.23265e-06	[3, 4, 5]	Group07	53.5714	30	[araN, araP, araQ, bglP, dctB, dctP, ganP, ganQ, gmuA, gmuB, gmuC, gntP, kdgT, licA, licB, licC, licR, malP, manP, msmX, mtlA, mtlF, nagP, rbsA, rbsB, rbsC, sacP, sacX, treP, yojA]
GO:0055085	transmembrane transport	GO_BiologicalProcess_10.03.2015_14h27	7.36092e-08	2.17147e-05	7.23265e-07	7.23265e-06	[3, 4, 5]	Group07	31.6406	81	[alsT, amtB, bglP, bmrA, cimH, citM, copA, crcBA, cysP, czcD, dctP, dinF, exuM, fliI, glpT, gltT, gmuB, gmuC, gntP, gudP, iolF, iolT, kdgT, ktrA, ktrB, licB, licC, licR, maeN, malP, manP, metN, mgtE, mleN, mrpA, mrpB, mrpD, mrpE, mrpG, msmX, mtlA, nagP, nasA, pbuO, pbuX, pstC, pucJ, pucK, pyrP, rbsA, sacP, sacX, secG, tatAD, tatCD, thiT, treP, ybaR, ybeC, ybfB, ybgF, ybxG, ydgF, ydgK, yfiG, yfkF,…
GO:0071702	organic substance transport	GO_BiologicalProcess_10.03.2015_14h27	9.27914e-10	2.73735e-07	7.23265e-07	7.23265e-06	[4]	Group07	35.5769	74	[albC, alsT, araN, araP, araQ, bglP, bmrA, braB, cimH, citM, dctB, dctP, flhA, flhB, flhF, fliH, fliI, fliJ, ganP, ganQ, glpT, gltT, gmuA, gmuB, gmuC, gntP, kdgT, licA, licB, licC, licR, maeN, malP, manP, metN, metP, metQ, motA, msmX, mtlA, mtlF, nagP, oppD, oppF, opuD, pbuO, pyrP, rbsA, rbsB, rbsC, sacP, sacX, secG, tagH, tatAD, tatCD, tcyJ, tcyK, tcyL, tcyM, tcyN, thiT, treP, ybeC, ybgF, ybxG, …
GO:0006820	anion transport	GO_BiologicalProcess_10.03.2015_14h27	0.000153988	0.0454265	7.23265e-07	7.23265e-06	[4, 5, 6]	Group07	32.7434	37	[alsT, amtB, braB, cimH, citM, crcBA, cysP, dctP, glpT, gltT, gntP, kdgT, maeN, metN, metP, metQ, nasA, opuD, pstC, pstS, tcyJ, tcyK, tcyL, tcyM, tcyN, ybaR, ybeC, ybgF, ybxG, ydgF, yojA, ytnA, yvdB, yxeM, yxeN, yxeO, yxeR]
GO:0006766	vitamin metabolic process	GO_BiologicalProcess_10.03.2015_14h27	0.000104091	0.0307068	7.73607e-06	7.73607e-05	[4]	Group08	42.5532	20	[folB, folK, kbl, pabA, pabB, pabC, ribD, ribE, sirB, sirC, sumT, tenA, tenI, thiD, thiE, thiF, thiG, thiM, thiO, thiS]
GO:0009110	vitamin biosynthetic process	GO_BiologicalProcess_10.03.2015_14h27	4.9018e-05	0.0144603	7.73607e-06	7.73607e-05	[3, 4, 5]	Group08	44.4444	20	[folB, folK, kbl, pabA, pabB, pabC, ribD, ribE, sirB, sirC, sumT, tenA, tenI, thiD, thiE, thiF, thiG, thiM, thiO, thiS]
GO:0072527	pyrimidine-containing compound metabolic process	GO_BiologicalProcess_10.03.2015_14h27	6.37346e-05	0.0188017	7.73607e-06	7.73607e-05	[4]	Group08	46.1538	18	[carA, carB, hxlA, pyrAA, pyrB, pyrC, pyrD, pyrE, pyrK, tenA, tenI, thiD, thiE, thiF, thiG, thiM, thiO, thiS]
GO:0006767	water-soluble vitamin metabolic process	GO_BiologicalProcess_10.03.2015_14h27	0.000104091	0.0307068	7.73607e-06	7.73607e-05	[5]	Group08	42.5532	20	[folB, folK, kbl, pabA, pabB, pabC, ribD, ribE, sirB, sirC, sumT, tenA, tenI, thiD, thiE, thiF, thiG, thiM, thiO, thiS]
GO:0042364	water-soluble vitamin biosynthetic process	GO_BiologicalProcess_10.03.2015_14h27	4.9018e-05	0.0144603	7.73607e-06	7.73607e-05	[4, 5, 6]	Group08	44.4444	20	[folB, folK, kbl, pabA, pabB, pabC, ribD, ribE, sirB, sirC, sumT, tenA, tenI, thiD, thiE, thiF, thiG, thiM, thiO, thiS]
GO:0072528	pyrimidine-containing compound biosynthetic process	GO_BiologicalProcess_10.03.2015_14h27	1.61789e-05	0.00477278	7.73607e-06	7.73607e-05	[5]	Group08	50	18	[carA, carB, hxlA, pyrAA, pyrB, pyrC, pyrD, pyrE, pyrK, tenA, tenI, thiD, thiE, thiF, thiG, thiM, thiO, thiS]
GO:0006928	movement of cell or subcellular component	GO_BiologicalProcess_10.03.2015_14h27	5.3207e-08	1.56961e-05	8.79171e-09	8.79171e-08	[3]	Group09	75	15	[flgC, flgK, flgL, flhO, flhP, fliE, fliI, fliJ, fliK, fliL, fliM, fliY, hag, motA, motB]
GO:0030030	cell projection organization	GO_BiologicalProcess_10.03.2015_14h27	2.8083e-05	0.00828448	8.79171e-09	8.79171e-08	[3]	Group09	56	14	[flgD, flgK, flhA, flhB, flhF, flhO, flhP, fliH, fliI, fliJ, fliK, fliS, fliT, ylxF]
GO:0048870	cell motility	GO_BiologicalProcess_10.03.2015_14h27	5.3207e-08	1.56961e-05	8.79171e-09	8.79171e-08	[2, 3, 4]	Group09	75	15	[flgC, flgK, flgL, flhO, flhP, fliE, fliI, fliJ, fliK, fliL, fliM, fliY, hag, motA, motB]
GO:0001539	cilium or flagellum-dependent cell motility	GO_BiologicalProcess_10.03.2015_14h27	5.3207e-08	1.56961e-05	8.79171e-09	8.79171e-08	[3, 4, 5]	Group09	75	15	[flgC, flgK, flgL, flhO, flhP, fliE, fliI, fliJ, fliK, fliL, fliM, fliY, hag, motA, motB]
GO:0044781	bacterial-type flagellum organization	GO_BiologicalProcess_10.03.2015_14h27	2.8083e-05	0.00828448	8.79171e-09	8.79171e-08	[4, 5]	Group09	56	14	[flgD, flgK, flhA, flhB, flhF, flhO, flhP, fliH, fliI, fliJ, fliK, fliS, fliT, ylxF]
GO:0097588	archaeal or bacterial-type flagellum-dependent cell motility	GO_BiologicalProcess_10.03.2015_14h27	5.3207e-08	1.56961e-05	8.79171e-09	8.79171e-08	[4, 5, 6]	Group09	75	15	[flgC, flgK, flgL, flhO, flhP, fliE, fliI, fliJ, fliK, fliL, fliM, fliY, hag, motA, motB]
GO:0071973	bacterial-type flagellum-dependent cell motility	GO_BiologicalProcess_10.03.2015_14h27	9.01848e-07	0.000266045	8.79171e-09	8.79171e-08	[5, 6, 7]	Group09	72.2222	13	[flgC, flgK, flgL, flhO, flhP, fliE, fliI, fliJ, fliK, fliL, fliM, fliY, hag]
