## Supplementaty materials for "Mfd affects global transcription and the physiology of stressed *Bacillus subtilis* cells": Copy of Table_S4_downregulated_absence_Mfd_di_ClueGOv1.xls

### Sheet: ClueGO Results
GOID	GOTerm	Ontology Source	Term PValue	Term PValue Corrected with Bonferroni	Group PValue	Group PValue Corrected with Bonferroni	GOLevels	GOGroups	% Associated Genes	Nr. Genes	Associated Genes Found
GO:0006457	protein folding	GO_BiologicalProcess_10.03.2015_14h27	0.000154782	0.0468989	0.000154782	0.00123825	[5, 6]	Group0	81.8182	9	[clpX, dnaJ, dnaK, groEL, groES, htpG, ppiB, prsA, tig]
GO:0006508	proteolysis	GO_BiologicalProcess_10.03.2015_14h27	0.000126413	0.0383033	0.000126413	0.00101131	[4, 5]	Group1	42.0561	45	[ampS, aprE, bpr, clpP, ctpA, ctpB, cwlS, dacA, dacB, dacC, dacF, dppA, ggt, glpG, ipi, ispA, lonA, lonB, lspA, lytE, mlpA, nprB, pepF, pepT, prsW, sipS, spoIIGA, spoIVB, spoIVFB, vpr, wapA, wprA, ygaJ, yhfE, ylbL, ymfH, yoaM, yoaZ, yobE, ypwA, yqjE, ytaP, ytmA, ytoP, yuxL]
GO:0009084	glutamine family amino acid biosynthetic process	GO_BiologicalProcess_10.03.2015_14h27	8.8505e-05	0.026817	8.8505e-05	0.00070804	[6, 7, 8, 9, 10]	Group2	60.7143	17	[argB, argC, argD, argF, argH, argJ, carA, carB, comER, gltA, gltC, gltR, proA, proB, proH, proJ, rocA]
GO:0006720	isoprenoid metabolic process	GO_BiologicalProcess_10.03.2015_14h27	0.000145464	0.0440756	0.000145464	0.00116371	[4, 5]	Group3	73.3333	11	[dxr, dxs, fni, hepS, hepT, ispA, ispD, ispG, ispH, pksG, sqhC]
GO:0008299	isoprenoid biosynthetic process	GO_BiologicalProcess_10.03.2015_14h27	0.000145464	0.0440756	0.000145464	0.00116371	[4, 5, 6]	Group3	73.3333	11	[dxr, dxs, fni, hepS, hepT, ispA, ispD, ispG, ispH, pksG, sqhC]
GO:0017144	drug metabolic process	GO_BiologicalProcess_10.03.2015_14h27	1.82977e-06	0.000554421	1.82977e-06	1.46382e-05	[3]	Group4	58.6957	27	[acpK, bacD, ntdA, ntdB, ntdC, penP, pksD, pksE, pksF, pksG, pksH, pksI, pksJ, pksL, pksM, pksS, ppsA, ppsB, ppsC, ppsD, ppsE, srfAA, srfAB, srfAC, srfAD, ybxI, yojK]
GO:0016999	antibiotic metabolic process	GO_BiologicalProcess_10.03.2015_14h27	1.82977e-06	0.000554421	1.82977e-06	1.46382e-05	[4]	Group4	58.6957	27	[acpK, bacD, ntdA, ntdB, ntdC, penP, pksD, pksE, pksF, pksG, pksH, pksI, pksJ, pksL, pksM, pksS, ppsA, ppsB, ppsC, ppsD, ppsE, srfAA, srfAB, srfAC, srfAD, ybxI, yojK]
GO:0017000	antibiotic biosynthetic process	GO_BiologicalProcess_10.03.2015_14h27	7.44539e-06	0.00225595	1.82977e-06	1.46382e-05	[4, 5]	Group4	58.5366	24	[acpK, bacD, ntdA, ntdB, ntdC, pksD, pksE, pksF, pksG, pksH, pksI, pksJ, pksL, pksM, pksS, ppsA, ppsB, ppsC, ppsD, ppsE, srfAA, srfAB, srfAC, srfAD]
GO:0043436	oxoacid metabolic process	GO_BiologicalProcess_10.03.2015_14h27	0.000151808	0.0459979	0.000151808	0.00121447	[4, 5]	Group5	34.2424	113	[accB, accC, acoL, argB, argC, argD, argF, argH, argJ, argS, aroA, aroB, aroF, aroH, asd, asnO, aspS, bioB, bioD, bioI, bioW, bkdB, carA, carB, citH, comER, cysE, cysS, dapA, dapB, dapH, dat, dxr, eno, fabD, fabG, fabI, fabZ, fadE, fadN, fbaA, fumC, gapA, gcvPA, gcvPB, gcvT, glcK, glmS, gltA, gltC, gltR, gltX, glyA, glyQ, glyS, gudB, hisB, hisD, hisF, hisG, hisS, hom, hutG, hutH, hutI, hutU, icd,…
GO:0006520	cellular amino acid metabolic process	GO_BiologicalProcess_10.03.2015_14h27	7.5663e-05	0.0229259	0.000151808	0.00121447	[3, 4, 6, 7]	Group5	37.6884	75	[argB, argC, argD, argF, argH, argJ, argS, aroA, aroB, aroF, aroH, asd, asnO, aspS, carA, carB, comER, cysE, cysS, dapA, dapB, dapH, dat, gcvPA, gcvPB, gcvT, glmS, gltA, gltC, gltR, gltX, glyA, glyQ, glyS, gudB, hisB, hisD, hisF, hisG, hisS, hom, hutG, hutH, hutI, hutU, ileS, ilvA, ilvB, ilvD, kamA, leuB, leuC, leuD, leuS, pheA, pheS, pheT, proA, proB, proH, proJ, proS, rocA, rocB, serA, serC, se…
GO:0019752	carboxylic acid metabolic process	GO_BiologicalProcess_10.03.2015_14h27	3.3203e-05	0.0100605	0.000151808	0.00121447	[5, 6]	Group5	35.3125	113	[accB, accC, acoL, argB, argC, argD, argF, argH, argJ, argS, aroA, aroB, aroF, aroH, asd, asnO, aspS, bioB, bioD, bioI, bioW, bkdB, carA, carB, citH, comER, cysE, cysS, dapA, dapB, dapH, dat, dxr, eno, fabD, fabG, fabI, fabZ, fadE, fadN, fbaA, fumC, gapA, gcvPA, gcvPB, gcvT, glcK, glmS, gltA, gltC, gltR, gltX, glyA, glyQ, glyS, gudB, hisB, hisD, hisF, hisG, hisS, hom, hutG, hutH, hutI, hutU, icd,…
GO:0019538	protein metabolic process	GO_BiologicalProcess_10.03.2015_14h27	1.51513e-11	4.59084e-09	1.51513e-11	1.2121e-10	[3, 4]	Group6	42.0382	132	[ampS, aprE, argS, arsC, aspS, birA, bpr, cheR, cinA, clpC, clpP, clpX, comP, ctpA, ctpB, cwlS, cysS, dacA, dacB, dacC, dacF, desK, dnaJ, dnaK, dppA, efp, epsB, frr, fusA, gatA, gatB, gatC, ggt, glpG, gltX, glyQ, glyS, groEL, groES, hisS, htpG, ileS, infB, ipi, ispA, kinA, kinE, leuS, liaS, lipA, lonA, lonB, lspA, lytE, mcsB, mlpA, moaD, moaE, moeB, msrA, nprB, pepF, pepT, pheS, pheT, ppiB, prkA,…
GO:0044267	cellular protein metabolic process	GO_BiologicalProcess_10.03.2015_14h27	1.66882e-07	5.05653e-05	1.51513e-11	1.2121e-10	[4, 5]	Group6	41.3146	88	[argS, arsC, aspS, birA, cheR, cinA, clpX, comP, cysS, desK, dnaJ, dnaK, efp, epsB, frr, fusA, gatA, gatB, gatC, gltX, glyQ, glyS, groEL, groES, hisS, htpG, ileS, infB, ipi, kinA, kinE, leuS, liaS, lipA, lonA, mcsB, moaD, moaE, moeB, msrA, pheS, pheT, ppiB, prkA, prkC, proS, prsA, ptsH, resE, rplA, rplB, rplD, rplE, rplF, rplJ, rplK, rplL, rplP, rplR, rplS, rplW, rplX, rpmC, rpsB, rpsC, rpsE, rps…
GO:0006412	translation	GO_BiologicalProcess_10.03.2015_14h27	2.39646e-07	7.26128e-05	1.51513e-11	1.2121e-10	[5, 6]	Group6	48.5714	51	[argS, aspS, cysS, efp, frr, fusA, gatA, gatB, gatC, gltX, glyQ, glyS, hisS, ileS, infB, leuS, pheS, pheT, proS, rplA, rplB, rplD, rplE, rplF, rplJ, rplK, rplL, rplP, rplR, rplS, rplW, rplX, rpmC, rpsB, rpsC, rpsE, rpsG, rpsH, rpsL, rpsO, rpsP, rpsQ, rpsR, rpsS, serS, thrS, trpS, tsf, tufA, tyrS, valS]
GO:0043038	amino acid activation	GO_BiologicalProcess_10.03.2015_14h27	4.21094e-06	0.00127592	1.51513e-11	1.2121e-10	[4, 5, 7, 8]	Group6	70.8333	17	[argS, aspS, cysS, gltX, glyQ, glyS, hisS, ileS, leuS, pheS, pheT, proS, serS, thrS, trpS, tyrS, valS]
GO:0043039	tRNA aminoacylation	GO_BiologicalProcess_10.03.2015_14h27	4.21094e-06	0.00127592	1.51513e-11	1.2121e-10	[5, 6, 7, 8, 9]	Group6	70.8333	17	[argS, aspS, cysS, gltX, glyQ, glyS, hisS, ileS, leuS, pheS, pheT, proS, serS, thrS, trpS, tyrS, valS]
GO:0006418	tRNA aminoacylation for protein translation	GO_BiologicalProcess_10.03.2015_14h27	4.21094e-06	0.00127592	1.51513e-11	1.2121e-10	[6, 7, 8, 9, 10]	Group6	70.8333	17	[argS, aspS, cysS, gltX, glyQ, glyS, hisS, ileS, leuS, pheS, pheT, proS, serS, thrS, trpS, tyrS, valS]
GO:0009653	anatomical structure morphogenesis	GO_BiologicalProcess_10.03.2015_14h27	7.88116e-08	2.38799e-05	1.87279e-07	1.49823e-06	[2, 3]	Group7	38.9262	116	[appB, appC, aprE, asnO, bofA, ccdA, comP, comX, cotB, cotC, cotE, cotH, cotO, cotZ, ctpB, cwlA, cwlC, dacA, dacB, dacC, dacF, divIVA, dppA, dppB, dppC, dppD, dppE, ecsA, ecsB, eno, fbaA, ftsE, ftsW, ftsX, gerM, hepS, hepT, katE, kinA, kinE, mmgA, mmgB, mmgC, mmgD, mraY, mreBH, murAB, murC, murE, nadE, obgE, paiA, paiB, parA, pbpH, pbpI, racA, rapB, safA, sigE, sigF, sigG, spmA, spmB, spo0A, spo0…
GO:0043934	sporulation	GO_BiologicalProcess_10.03.2015_14h27	4.7184e-08	1.42968e-05	1.87279e-07	1.49823e-06	[3]	Group7	40.1515	106	[appB, appC, aprE, asnO, bofA, ccdA, comP, comX, cotB, cotC, cotE, cotH, cotO, cotZ, ctpB, cwlA, cwlC, dacB, divIVA, dppA, dppB, dppC, dppD, dppE, ecsA, ecsB, eno, fbaA, ftsE, ftsX, gerM, hepS, hepT, katE, kinA, kinE, mmgA, mmgB, mmgC, mmgD, nadE, obgE, paiA, paiB, parA, pbpI, racA, rapB, safA, sigE, sigF, sigG, spmA, spmB, spo0A, spo0B, spo0F, spoIIAA, spoIIAB, spoIIB, spoIID, spoIIE, spoIIGA, s…
GO:0048646	anatomical structure formation involved in morphogenesis	GO_BiologicalProcess_10.03.2015_14h27	1.76763e-08	5.35591e-06	1.87279e-07	1.49823e-06	[2, 3, 4]	Group7	40.7692	106	[appB, appC, aprE, asnO, bofA, ccdA, comP, comX, cotB, cotC, cotE, cotH, cotO, cotZ, ctpB, cwlA, cwlC, dacB, divIVA, dppA, dppB, dppC, dppD, dppE, ecsA, ecsB, eno, fbaA, ftsE, ftsX, gerM, hepS, hepT, katE, kinA, kinE, mmgA, mmgB, mmgC, mmgD, nadE, obgE, paiA, paiB, parA, pbpI, racA, rapB, safA, sigE, sigF, sigG, spmA, spmB, spo0A, spo0B, spo0F, spoIIAA, spoIIAB, spoIIB, spoIID, spoIIE, spoIIGA, s…
GO:0048869	cellular developmental process	GO_BiologicalProcess_10.03.2015_14h27	7.88116e-08	2.38799e-05	1.87279e-07	1.49823e-06	[3]	Group7	38.9262	116	[appB, appC, aprE, asnO, bofA, ccdA, comP, comX, cotB, cotC, cotE, cotH, cotO, cotZ, ctpB, cwlA, cwlC, dacA, dacB, dacC, dacF, divIVA, dppA, dppB, dppC, dppD, dppE, ecsA, ecsB, eno, fbaA, ftsE, ftsW, ftsX, gerM, hepS, hepT, katE, kinA, kinE, mmgA, mmgB, mmgC, mmgD, mraY, mreBH, murAB, murC, murE, nadE, obgE, paiA, paiB, parA, pbpH, pbpI, racA, rapB, safA, sigE, sigF, sigG, spmA, spmB, spo0A, spo0…
GO:0030154	cell differentiation	GO_BiologicalProcess_10.03.2015_14h27	1.76763e-08	5.35591e-06	1.87279e-07	1.49823e-06	[4]	Group7	40.7692	106	[appB, appC, aprE, asnO, bofA, ccdA, comP, comX, cotB, cotC, cotE, cotH, cotO, cotZ, ctpB, cwlA, cwlC, dacB, divIVA, dppA, dppB, dppC, dppD, dppE, ecsA, ecsB, eno, fbaA, ftsE, ftsX, gerM, hepS, hepT, katE, kinA, kinE, mmgA, mmgB, mmgC, mmgD, nadE, obgE, paiA, paiB, parA, pbpI, racA, rapB, safA, sigE, sigF, sigG, spmA, spmB, spo0A, spo0B, spo0F, spoIIAA, spoIIAB, spoIIB, spoIID, spoIIE, spoIIGA, s…
GO:0030435	sporulation resulting in formation of a cellular spore	GO_BiologicalProcess_10.03.2015_14h27	1.76763e-08	5.35591e-06	1.87279e-07	1.49823e-06	[3, 4, 5]	Group7	40.7692	106	[appB, appC, aprE, asnO, bofA, ccdA, comP, comX, cotB, cotC, cotE, cotH, cotO, cotZ, ctpB, cwlA, cwlC, dacB, divIVA, dppA, dppB, dppC, dppD, dppE, ecsA, ecsB, eno, fbaA, ftsE, ftsX, gerM, hepS, hepT, katE, kinA, kinE, mmgA, mmgB, mmgC, mmgD, nadE, obgE, paiA, paiB, parA, pbpI, racA, rapB, safA, sigE, sigF, sigG, spmA, spmB, spo0A, spo0B, spo0F, spoIIAA, spoIIAB, spoIIB, spoIID, spoIIE, spoIIGA, s…
