## Supplementaty materials for "Mfd affects global transcription and the physiology of stressed *Bacillus subtilis* cells": Copy of Table_S5_upregulated_absence_Mfd_di_ClueGOv1.xls

### Sheet: ClueGO Results
GOID	GOTerm	Ontology Source	Term PValue	Term PValue Corrected with Bonferroni	Group PValue	Group PValue Corrected with Bonferroni	GOLevels	GOGroups	% Associated Genes	Nr. Genes	Associated Genes Found
GO:0044271	cellular nitrogen compound biosynthetic process	GO_BiologicalProcess_10.03.2015_14h27	0.00016768	0.0484595	0.00016768	0.00117376	[4]	Group0	25.4973	141	[acuA, albD, albE, ansR, aseR, asnB, bkdR, bscR, comZ, cssR, ctaB, czcD, dctR, degR, deoR, dnaC, dnaN, dnaX, flgM, fliI, folB, folK, fur, gabR, ganR, gbsA, gbsB, glmU, glnL, glnR, gntR, guaB, hemA, hemB, hemC, hemD, hemX, kbl, licR, licT, ligD, lrpC, lytT, med, mfd, mhqR, nasF, natR, nosA, pabA, pabB, pabC, padR, pksA, prs, pucL, pucR, purA, purB, purC, purD, purE, purF, purH, purK, purL, purM, p…
GO:0015672	monovalent inorganic cation transport	GO_BiologicalProcess_10.03.2015_14h27	7.77385e-05	0.0224664	7.77385e-05	0.000544169	[5, 6, 7]	Group1	40.2985	27	[amtB, atpI, czcD, exuM, fliI, glnT, gutP, ktrA, ktrB, ktrD, maeN, manP, mleN, motA, mrpA, mrpB, mrpC, mrpD, mrpE, mrpF, mrpG, natA, natB, opuD, yocS, yrdP, yxeR]
GO:0006814	sodium ion transport	GO_BiologicalProcess_10.03.2015_14h27	3.88892e-05	0.011239	7.77385e-05	0.000544169	[6, 7, 8]	Group1	55.5556	15	[exuM, glnT, gutP, maeN, mleN, mrpA, mrpB, mrpC, mrpD, mrpE, mrpF, mrpG, natA, natB, yocS]
GO:0042330	taxis	GO_BiologicalProcess_10.03.2015_14h27	3.39041e-05	0.00979828	3.39041e-05	0.000237328	[2, 3]	Group2	58.3333	14	[cheB, cheV, fliL, fliM, hemAT, mcpA, mcpB, motA, motB, tlpA, tlpB, tlpC, yoaH, yvaQ]
GO:0006935	chemotaxis	GO_BiologicalProcess_10.03.2015_14h27	3.39041e-05	0.00979828	3.39041e-05	0.000237328	[3, 4]	Group2	58.3333	14	[cheB, cheV, fliL, fliM, hemAT, mcpA, mcpB, motA, motB, tlpA, tlpB, tlpC, yoaH, yvaQ]
GO:0006810	transport	GO_BiologicalProcess_10.03.2015_14h27	4.00432e-07	0.000115725	4.00432e-07	2.80302e-06	[3]	Group3	27.8719	148	[aapA, albC, amtB, atpI, bmrA, braB, brnQ, cimH, citM, comEC, crcBA, cydC, cydD, cysP, czcD, dctB, dctP, dltB, exuM, flhA, flhB, flhF, fliI, ganP, ganQ, gerBB, gerKB, glnT, glpT, gudP, gutP, hemAT, ktrA, ktrB, ktrD, levD, levE, levG, licA, licB, licC, licR, lplB, lysP, maeN, manP, metN, metP, metQ, mgtE, mleN, mntA, mntD, motA, mrpA, mrpB, mrpC, mrpD, mrpE, mrpF, mrpG, narK, nasA, natA, natB, opu…
GO:0044765	single-organism transport	GO_BiologicalProcess_10.03.2015_14h27	2.78902e-08	8.06026e-06	4.00432e-07	2.80302e-06	[2, 3, 4]	Group3	30.4239	122	[aapA, albC, amtB, atpI, bmrA, braB, brnQ, cimH, citM, crcBA, cydC, cydD, cysP, czcD, dctB, dctP, exuM, flhA, flhB, flhF, fliI, ganP, ganQ, gerBB, glnT, glpT, gudP, gutP, hemAT, ktrA, ktrB, ktrD, levD, levE, levG, licA, licB, licC, licR, lysP, maeN, manP, metN, metP, metQ, mgtE, mleN, mntA, mntD, motA, mrpA, mrpB, mrpC, mrpD, mrpE, mrpF, mrpG, narK, nasA, natA, natB, opuD, pbuG, pbuO, pbuX, pstA,…
GO:0055085	transmembrane transport	GO_BiologicalProcess_10.03.2015_14h27	6.6791e-09	1.93026e-06	4.00432e-07	2.80302e-06	[3, 4, 5]	Group3	34.375	88	[aapA, amtB, bmrA, cimH, citM, crcBA, cydC, cydD, cysP, czcD, dctP, exuM, fliI, glnT, glpT, gudP, gutP, ktrA, ktrB, ktrD, levE, licB, licC, licR, lysP, maeN, manP, metN, mgtE, mleN, mntD, mrpA, mrpB, mrpC, mrpD, mrpE, mrpF, mrpG, narK, nasA, pbuG, pbuO, pbuX, pstA, pstC, ptsG, pucJ, pucK, rbsA, sacP, sacX, secG, tatAD, tatCD, thiT, ybaR, ybfB, ybgF, yddS, ydeR, ydgF, ydgK, yecA, yfhI, yfiG, yfiS,…
GO:0030030	cell projection organization	GO_BiologicalProcess_10.03.2015_14h27	1.08918e-05	0.00314772	0.000116573	0.000816013	[3]	Group4	60	15	[flgD, flgK, flgM, flhA, flhB, flhF, flhO, flhP, fliD, fliI, fliK, fliS, fliT, ylxF, yvyF]
GO:1902589	single-organism organelle organization	GO_BiologicalProcess_10.03.2015_14h27	0.000116573	0.0336897	0.000116573	0.000816013	[3, 4]	Group4	51.7241	15	[flgD, flgK, flgM, flhA, flhB, flhF, flhO, flhP, fliD, fliI, fliK, fliS, fliT, ylxF, yvyF]
GO:0044781	bacterial-type flagellum organization	GO_BiologicalProcess_10.03.2015_14h27	1.08918e-05	0.00314772	0.000116573	0.000816013	[4, 5]	Group4	60	15	[flgD, flgK, flgM, flhA, flhB, flhF, flhO, flhP, fliD, fliI, fliK, fliS, fliT, ylxF, yvyF]
GO:0006928	movement of cell or subcellular component	GO_BiologicalProcess_10.03.2015_14h27	1.25819e-05	0.00363617	1.25819e-05	8.80733e-05	[3]	Group5	65	13	[flgC, flgK, flgL, flhO, flhP, fliE, fliI, fliK, fliL, fliM, hag, motA, motB]
GO:0048870	cell motility	GO_BiologicalProcess_10.03.2015_14h27	1.25819e-05	0.00363617	1.25819e-05	8.80733e-05	[2, 3, 4]	Group5	65	13	[flgC, flgK, flgL, flhO, flhP, fliE, fliI, fliK, fliL, fliM, hag, motA, motB]
GO:0001539	cilium or flagellum-dependent cell motility	GO_BiologicalProcess_10.03.2015_14h27	1.25819e-05	0.00363617	1.25819e-05	8.80733e-05	[3, 4, 5]	Group5	65	13	[flgC, flgK, flgL, flhO, flhP, fliE, fliI, fliK, fliL, fliM, hag, motA, motB]
GO:0097588	archaeal or bacterial-type flagellum-dependent cell motility	GO_BiologicalProcess_10.03.2015_14h27	1.25819e-05	0.00363617	1.25819e-05	8.80733e-05	[4, 5, 6]	Group5	65	13	[flgC, flgK, flgL, flhO, flhP, fliE, fliI, fliK, fliL, fliM, hag, motA, motB]
GO:0071973	bacterial-type flagellum-dependent cell motility	GO_BiologicalProcess_10.03.2015_14h27	0.000138216	0.0399445	1.25819e-05	8.80733e-05	[5, 6, 7]	Group5	61.1111	11	[flgC, flgK, flgL, flhO, flhP, fliE, fliI, fliK, fliL, fliM, hag]
GO:0009126	purine nucleoside monophosphate metabolic process	GO_BiologicalProcess_10.03.2015_14h27	4.22157e-05	0.0122003	3.20968e-05	0.000224678	[6, 7, 8]	Group6	48.7179	19	[fliI, guaB, mrpA, mrpC, mrpD, purA, purB, purC, purD, purE, purF, purH, purK, purL, purM, purN, purQ, purS, xpt]
GO:0009161	ribonucleoside monophosphate metabolic process	GO_BiologicalProcess_10.03.2015_14h27	2.15664e-05	0.0062327	3.20968e-05	0.000224678	[6, 7, 8]	Group6	46	23	[fliI, guaB, mrpA, mrpC, mrpD, prs, purA, purB, purC, purD, purE, purF, purH, purK, purL, purM, purN, purQ, purS, pyrAA, pyrB, pyrC, xpt]
GO:0009127	purine nucleoside monophosphate biosynthetic process	GO_BiologicalProcess_10.03.2015_14h27	7.10793e-05	0.0205419	3.20968e-05	0.000224678	[6, 7, 8, 9]	Group6	51.6129	16	[fliI, guaB, purA, purB, purC, purD, purE, purF, purH, purK, purL, purM, purN, purQ, purS, xpt]
GO:0009156	ribonucleoside monophosphate biosynthetic process	GO_BiologicalProcess_10.03.2015_14h27	4.02889e-05	0.0116435	3.20968e-05	0.000224678	[6, 7, 8, 9]	Group6	47.619	20	[fliI, guaB, prs, purA, purB, purC, purD, purE, purF, purH, purK, purL, purM, purN, purQ, purS, pyrAA, pyrB, pyrC, xpt]
GO:0009167	purine ribonucleoside monophosphate metabolic process	GO_BiologicalProcess_10.03.2015_14h27	2.64657e-05	0.00764859	3.20968e-05	0.000224678	[7, 8, 9]	Group6	50	19	[fliI, guaB, mrpA, mrpC, mrpD, purA, purB, purC, purD, purE, purF, purH, purK, purL, purM, purN, purQ, purS, xpt]
GO:0009168	purine ribonucleoside monophosphate biosynthetic process	GO_BiologicalProcess_10.03.2015_14h27	4.19861e-05	0.012134	3.20968e-05	0.000224678	[7, 8, 9, 10]	Group6	53.3333	16	[fliI, guaB, purA, purB, purC, purD, purE, purF, purH, purK, purL, purM, purN, purQ, purS, xpt]
GO:0046040	IMP metabolic process	GO_BiologicalProcess_10.03.2015_14h27	8.40716e-07	0.000242967	3.20968e-05	0.000224678	[7, 8, 9, 10]	Group6	80	12	[purB, purC, purD, purE, purF, purH, purK, purL, purM, purN, purQ, purS]
GO:0006188	IMP biosynthetic process	GO_BiologicalProcess_10.03.2015_14h27	8.40716e-07	0.000242967	3.20968e-05	0.000224678	[8, 9, 10, 11]	Group6	80	12	[purB, purC, purD, purE, purF, purH, purK, purL, purM, purN, purQ, purS]
